# Two routes from the Fertile Crescent led to the introduction of common vetch into Europe

**DOI:** 10.1101/2025.06.02.657542

**Authors:** Hangwei Xi, Bastien Llamas, Vy Nguyen, Mingyu Li, Qiang Zhou, Zhipeng Liu, Iain Searle

## Abstract

*Vicia sativa* (common vetch, n=6) is an annual leguminous plant with high drought tolerance and high grain protein content. Historically and still today, vetches are important for nitrogen fixation to maintain cereal yields and feeding grazing livestock. In this study, we re-sequenced the genomes of 279 common vetch accessions from a wide geographic range covering western Eurasia and North Africa to construct a comprehensive nucleotide variation map. Population structure analyses indicate that the Middle Eastern region was the centre of origin of common vetch, which then entered Europe in two distinct waves. One wave propagated by humans through Turkey into the Carpathian Basin before spreading throughout Europe via “Danubian” and “Mediterranean” routes. Demographic inferences revealed a significant bottleneck for all common vetch groups initiated during the Last Glacial Maximum, followed by an expansion that coincides with the onset of the warm Holocene epoch and the Neolithic Revolution. Interestingly, we identified selective sweeps for the flowering time regulators *VsSOC1* and *VsFTb2* in northern latitude populations suggesting that both genes are important regulators of latitudinal adaptation. Overall, we provide valuable genomic resources for conservation and breeding programs to optimize food production in the face of population growth and reduced agricultural resources.
