## Supplemental Table 1 for "Two routes from the Fertile Crescent led to the introduction of common vetch into Europe"

Sample	Mapping_rate	Latin_name	Origin
101	98.92%	Vicia sativa	Australia
102	99.58%	Vicia sativa	Former Serbia and Montenegro
109	99.58%	Vicia sativa	United States
11	99.68%	Vicia sativa	Netherlands
113	99.14%	Vicia sativa subsp. nigra	Turkey
116	98.88%	Vicia sativa subsp. nigra	Pakistan
117	98.86%	Vicia sativa subsp. nigra	Germany
118	98.78%	Vicia sativa subsp. nigra	Russian Federation
119	99.51%	Vicia sativa subsp. nigra	Turkey
12	99.63%	Vicia sativa	Australia
120	99.48%	Vicia sativa subsp. nigra	Bulgaria
122	99.64%	Vicia sativa subsp. sativa	Turkey
124	99.65%	Vicia sativa subsp. sativa	Czechoslovakia
127	99.56%	Vicia sativa subsp. sativa	Greece
12_S9	99.70%	Vicia sativa	Yugoslavia
13	99.57%	Vicia sativa	Belgium
132	99.45%	Vicia sativa subsp. sativa	Hungary
135	99.61%	Vicia sativa subsp. sativa	Iran
138	99.71%	Vicia sativa subsp. sativa	Slovakia
139	99.66%	Vicia sativa subsp. sativa	Slovakia
13_S10	99.70%	Vicia sativa	Greece
14	99.53%	Vicia sativa	Belgium
143	98.76%	Vicia sativa subsp. sativa	Pakistan
146	99.67%	Vicia sativa subsp. sativa	Former Soviet Union
147	99.58%	Vicia sativa subsp. sativa	Former Soviet Union
150	99.61%	Vicia sativa subsp. sativa	Czech Republic
151	99.68%	Vicia sativa subsp. sativa	Czech Republic
152	99.64%	Vicia sativa subsp. sativa	Czech Republic
153	99.39%	Vicia sativa subsp. sativa	Czech Republic
155	99.47%	Vicia sativa subsp. sativa	Netherlands
156	99.67%	Vicia sativa subsp. sativa	France
157	98.50%	Vicia sativa subsp. sativa	Former Soviet Union
159	99.67%	Vicia sativa subsp. sativa	Czech Republic
16	99.53%	Vicia sativa	Sweden
163	99.67%	Vicia sativa subsp. sativa	Former Soviet Union
164	99.60%	Vicia sativa subsp. sativa	Former Soviet Union
165	99.70%	Vicia sativa subsp. sativa	Germany
166	99.57%	Vicia sativa subsp. sativa	France
168	99.33%	Vicia sativa subsp. sativa	France
169	99.51%	Vicia sativa subsp. sativa	Bulgaria
17	99.05%	Vicia sativa	Israel
172	99.59%	Vicia sativa subsp. sativa	Bulgaria
175	99.67%	Vicia sativa subsp. sativa	Syria
176	99.68%	Vicia sativa subsp. sativa	Turkey
177	99.58%	Vicia sativa subsp. sativa	Turkey
17_S11	99.64%	Vicia sativa subsp. sativa	Albania
18	99.70%	Vicia sativa	Morocco
180	99.65%	Vicia sativa subsp. sativa	Turkey
182	99.55%	Vicia sativa subsp. sativa	Turkey
185	99.69%	Vicia sativa subsp. sativa	Turkey
189	99.68%	Vicia sativa subsp. sativa	Italy
18_S12	99.66%	Vicia sativa	Unknown
191	99.31%	Vicia sativa subsp. sativa	Portugal
199	99.64%	Vicia sativa subsp. sativa	Uzbekistan
1_S1	99.63%	Vicia sativa subsp. amphicarpa	Unknown
2	99.67%	Vicia sativa	Lebanon
20	99.69%	Vicia sativa	Turkey
200	99.56%	Vicia sativa subsp. sativa	Tajikistan
201	99.62%	Vicia sativa subsp.amphicarpa	Australia
202	99.56%	Vicia sativa subsp.amphicarpa	Australia
203	99.68%	Vicia sativa subsp.amphicarpa	Syria
204	99.57%	Vicia sativa subsp.cordata	Czech Republic
205	99.58%	Vicia sativa subsp. nigra	Turkey
206	99.66%	Vicia sativa subsp. nigra	Pakistan
208	99.56%	Vicia sativa subsp. nigra	Japan
20_S14	99.74%	Vicia sativa	Ukraine
210	99.19%	Vicia sativa subsp. sativa	Iran
214	99.53%	Vicia sativa subsp. sativa	Former Soviet Union
22	99.59%	Vicia sativa	Turkey
220	99.35%	Vicia sativa	Bulgaria
222	99.45%	Vicia sativa	Hungary
223	99.68%	Vicia sativa	Bulgaria
225	99.71%	Vicia sativa	Morocco
228	99.05%	Vicia sativa	Morocco
229	99.49%	Vicia sativa	Bulgaria
23	99.63%	Vicia sativa	Turkey
232	99.67%	Vicia sativa	Australia
233	99.69%	Vicia sativa	Syria
234	99.47%	Vicia sativa	Portugal
235	99.43%	Vicia sativa	Czechoslovakia
237	99.71%	Vicia sativa	Morocco
246	99.59%	Vicia sativa	Greece
248	99.69%	Vicia sativa	Spain
249	99.66%	Vicia sativa	Cyprus
25	99.70%	Vicia sativa	Turkey
251	99.71%	Vicia sativa	Former Serbia and Montenegro
254	99.57%	Vicia sativa	Turkey
255	99.64%	Vicia sativa	Argentina
26	99.66%	Vicia sativa	Sweden
263	99.54%	Vicia sativa	United States
267	99.09%	Vicia sativa subsp. nigra	Tunisia
270	99.66%	Vicia sativa	Turkey
271	99.65%	Vicia sativa	Czechoslovakia
272	99.49%	Vicia sativa	Algeria
274	99.73%	Vicia sativa	Jordan
277	99.66%	Vicia sativa	Turkey
278	99.47%	Vicia sativa	France
27_S18	99.67%	Vicia sativa	France, Commercial cultivar
282	99.40%	Vicia sativa	Greece
283	99.54%	Vicia sativa	Turkey
286	99.59%	Vicia sativa	Turkey
287	99.54%	Vicia sativa	Turkey
289	99.64%	Vicia sativa	Turkey
28_S19	99.69%	Vicia sativa	Moldova
291	99.71%	Vicia sativa	Serbia
292	99.53%	Vicia sativa	Japan
294	99.52%	Vicia sativa	Australia
297	99.39%	Vicia sativa	Algeria
298	99.42%	Vicia sativa	Syria
299	99.69%	Vicia sativa	Belgium
302	99.53%	Vicia sativa	Syria
303	99.00%	Vicia sativa	Syria
307	99.64%	Vicia sativa	Turkey
316	99.48%	Vicia sativa	Iran
317	99.73%	Vicia sativa	Greece
319	99.57%	Vicia sativa subsp. sativa	Finland
32	99.58%	Vicia sativa	Belgium
320	99.66%	Vicia sativa	Czechoslovakia
33	99.59%	Vicia sativa	Belgium
330	99.73%	Vicia sativa	Jordan
334	99.38%	Vicia sativa subsp. sativa	Bulgaria
335	99.53%	Vicia sativa subsp. sativa	Bulgaria
339	99.63%	Vicia sativa	Turkey
33_S21	99.52%	Vicia sativa subsp. sativa	Turkmenistan
34	99.34%	Vicia sativa	Belgium
342	99.57%	Vicia sativa subsp. sativa	Hungary
347	99.70%	Vicia sativa	Germany
349	99.67%	Vicia sativa	Czechoslovakia
352	99.69%	Vicia sativa	United Kingdom
357	99.57%	Vicia sativa subsp. sativa	Turkey
35_S23	99.70%	Vicia sativa	Commercial cultivar (farmer selection)
361	99.29%	Vicia sativa	Spain
362	99.44%	Vicia sativa subsp. sativa	Bulgaria
363	99.66%	Vicia sativa	Turkey
368	99.65%	Vicia sativa	Turkey
369	99.60%	Vicia sativa	Germany
36_S24	99.64%	Vicia sativa	Algeria
374	99.63%	Vicia sativa	Turkey
38	99.31%	Vicia sativa	Belgium
382	99.60%	Vicia sativa subsp. sativa	Hungary
383	99.47%	Vicia sativa subsp. sativa	Canada
384	99.69%	Vicia sativa	Turkey
386	99.45%	Vicia sativa	France
387	99.62%	Vicia sativa	Former Soviet Union
392	99.61%	Vicia sativa	Iran
393	99.52%	Vicia sativa	Syria
394	99.01%	Vicia sativa	Turkey
396	99.65%	Vicia sativa	Iran
399	99.08%	Vicia sativa	France
3_S3	99.70%	Vicia sativa	Commercial cultivar
4	99.62%	Vicia sativa	Lebanon
401	99.67%	Vicia sativa	Mexico
402	99.61%	Vicia sativa	United States
404	99.50%	Vicia sativa subsp. sativa	Germany
405	99.54%	Vicia sativa	Portugal
406	99.69%	Vicia sativa	Spain
407	99.61%	Vicia sativa	Germany
409	99.62%	Vicia sativa	Australia
419	99.53%	Vicia sativa subsp. sativa	France
42	99.62%	Vicia sativa	Belgium
428	99.66%	Vicia sativa	Australia
429	99.60%	Vicia sativa	Japan
430	99.45%	Vicia sativa	Syria
432	99.62%	Vicia sativa	Serbia
434	99.64%	Vicia sativa subsp. sativa	Israel
436	99.58%	Vicia sativa	Greece
437	99.62%	Vicia sativa	Spain
43_S28	99.74%	Vicia sativa	Former Soviet Union
44	99.62%	Vicia sativa	Belgium
444	99.60%	Vicia sativa	Iran
445	98.94%	Vicia sativa	Turkey
446	99.53%	Vicia sativa	Bulgaria
447	99.63%	Vicia sativa subsp. sativa	United Kingdom
448	99.43%	Vicia sativa	Turkey
44_S29	99.75%	Vicia sativa	Bulgaria
451	99.62%	Vicia sativa	Turkey
452	99.44%	Vicia sativa	Algeria
454	99.66%	Vicia sativa	Bulgaria
458	98.98%	Vicia sativa	Bulgaria
461	99.65%	Vicia sativa	Turkey
462	99.62%	Vicia sativa	Serbia
467	98.88%	Vicia sativa	Cyprus
470	99.11%	Vicia sativa	Algeria
471	99.77%	Vicia sativa	France
472	99.64%	Vicia sativa	Turkey
473	99.60%	Vicia sativa	Former Serbia and Montenegro
476	99.52%	Vicia sativa	Lebanon
479	99.67%	Vicia sativa	Mexico
484	99.55%	Vicia sativa	Bulgaria
486	99.68%	Vicia sativa	Turkey
490	99.70%	Vicia sativa	Mexico
492	99.59%	Vicia sativa	Australia
498	99.63%	Vicia sativa subsp. sativa	Germany
4_S4	99.68%	Vicia sativa	Mongolia
50	99.60%	Vicia sativa	Belgium
500	99.63%	Vicia sativa	Iran
503	99.65%	Vicia sativa	Bulgaria
508	99.59%	Vicia sativa	Morocco
509	99.02%	Vicia sativa	Hungary
510	99.68%	Vicia sativa subsp. sativa	Portugal
512	99.40%	Vicia sativa	Australia
515	99.68%	Vicia sativa	Former Serbia and Montenegro
517	99.10%	Vicia sativa	Cyprus
51_S33	99.70%	Vicia sativa	Syria
523	99.53%	Vicia sativa	Turkey
526	99.48%	Vicia sativa	Turkey
527	99.65%	Vicia sativa subsp. sativa	Germany
52_S34	99.65%	Vicia sativa	United States
53	99.56%	Vicia sativa	Belgium
532	98.87%	Vicia sativa	Slovakia
537	99.65%	Vicia sativa	Turkey
538	99.56%	Vicia sativa	Turkey
57	99.71%	Vicia sativa	Iran
58	99.64%	Vicia sativa	Bulgaria
59_S38	99.71%	Vicia sativa	Iran
5_S5	99.67%	Vicia sativa	Ukraine
6	99.46%	Vicia sativa	Turkey
60	99.32%	Vicia sativa	Turkey
60_S39	99.68%	Vicia sativa	Czechslovakia
61	99.78%	Vicia sativa	France
62	99.68%	Vicia sativa	Australia
64	99.00%	Vicia sativa	Australia
65	99.44%	Vicia sativa	Japan
66	99.03%	Vicia sativa	Japan
67	99.67%	Vicia sativa	Japan
67_S43	99.71%	Vicia sativa	Former Soviet Union
68_S44	99.75%	Vicia sativa	Portugall
69	99.64%	Vicia sativa	Spain
70	99.58%	Vicia sativa	Spain
73	99.63%	Vicia sativa	Portugal
75_S48	99.68%	Vicia sativa	Czech Republic
76_S49	99.76%	Vicia sativa	Czechslovakia
79	98.71%	Vicia sativa	Slovakia
81	99.53%	Vicia sativa	Turkey
82	99.64%	Vicia sativa	Germany
82_S52	99.67%	Vicia sativa	Breeder's line SARDI
83_S53	99.67%	Vicia sativa	Hungary
84_S54	99.63%	Vicia sativa	Georgia
85_S55	99.65%	Vicia sativa	Iran
88	99.57%	Vicia sativa subsp. nigra	South Africa
89	98.48%	Vicia sativa subsp. nigra	Pakistan
90	98.83%	Vicia sativa subsp. nigra	Afghanistan
90_S57	99.69%	Vicia sativa	Iran
91_S58	99.66%	Vicia sativa	Moldova
92	98.86%	Vicia sativa subsp. nigra	Afghanistan
92_S59	99.77%	Vicia sativa	Azerbaijan
93	99.42%	Vicia sativa subsp. nigra	Iran
93_S60	99.72%	Vicia sativa	Turkey
94	98.92%	Vicia sativa subsp. nigra	Iran
97	98.91%	Vicia sativa subsp. nigra	Russian Federation
98	99.05%	Vicia sativa subsp. nigra	Romania
9_S6	99.81%	Vicia sativa subsp. nigra	Turkey
IS_F01	99.69%	Vicia sativa	Commercial cultivar
IS_F02	99.74%	Vicia sativa	Commercial cultivar
IS_F03	99.67%	Vicia sativa	Commercial cultivar
IS_F04	99.71%	Vicia sativa	Commercial cultivar
IS_F05	99.70%	Vicia sativa	Commercial cultivar
IS_F06	99.75%	Vicia sativa	Commercial cultivar
IS_F07	99.73%	Vicia sativa	Commercial cultivar
IS_F08	99.67%	Vicia sativa	Commercial cultivar
IS_F09	99.72%	Vicia sativa	Syria
IS_F10	99.31%	Vicia sativa	Syria
IS_F11	99.36%	Vicia sativa	Syria
IS_G01	99.72%	Vicia sativa	Syria
IS_G02	99.71%	Vicia sativa	Turkey
IS_G03	99.70%	Vicia sativa	Turkey
IS_G04	99.73%	Vicia sativa	Turkey
IS_G05	99.71%	Vicia sativa	Turkey
IS_G06	99.68%	Vicia sativa	Turkey
IS_G07	99.77%	Vicia sativa	Greece
IS_G08	99.75%	Vicia sativa	Greece
IS_G09	99.70%	Vicia sativa	Former Soviet Union
IS_G10	99.61%	Vicia sativa	Former Soviet Union
IS_G11	99.72%	Vicia sativa	Yugoslavia
IS_G12	99.70%	Vicia sativa	Ukraine
IS_H01	99.70%	Vicia sativa	Turkey
IS_H02	99.70%	Vicia sativa	Bulgaria
IS_H03	99.68%	Vicia sativa	Syria
IS_H07	99.67%	Vicia sativa	Syria
IS_H04	62.60%	Vicia sativa	Turkey
