## Supplemental Table 2 for "Two routes from the Fertile Crescent led to the introduction of common vetch into Europe"

### Sheet: Sheet1
W	X	Y	Z	D	stderr	Zscore	BABA	ABBA	nsnps
Population9	Population5	Population2	Subgroup1	-0.042	0.006523	-6.432	103603	112673	2616736
Population9	Population5	Population6	Subgroup1	-0.0359	0.008452	-4.244	104356	112116	2615925
Population9	Population3	Population6	Subgroup1	-0.025	0.007892	-3.166	100185	105315	2615925
Population4	Population6	Population9	Subgroup1	-0.0233	0.008271	-2.823	112055	117412	2615925
