## Supplemental Table 3 for "Two routes from the Fertile Crescent led to the introduction of common vetch into Europe"

### Sheet: Sheet1
term	gene locatited in candidate region	chromosome	start	end	gene name	identity	coverage	comments	function
go_fulljoin_pop2-maintenance of inflorescence meristem identity	jg11000	2	284651444	284680100	MADS-box protein SOC1-like [Pisum sativum]
	jg15165	5	72502309	72508397	PREDICTED: Pisum sativum MADS-box protein SOC1-like (LOC127075834), transcript variant X1, mRNA
	jg15166	5	72518122	72533940	PREDICTED: Pisum sativum MADS-box protein SOC1-like (LOC127075838), mRNA
	jg15168	5	72758065	72775265	PREDICTED: Pisum sativum MADS-box protein SOC1-like (LOC127075834), transcript variant X1, mRNA
	jg15169	5	72791944	72799477	PREDICTED: Pisum sativum MADS-box protein SOC1-like (LOC127075838), mRNA
	jg15173	5	72998726	73006212	PREDICTED: Pisum sativum MADS-box protein SOC1-like (LOC127075843), transcript variant X2, mRNA
	jg4567	2	3152051	3154886	Pisum sativum cultivar Torsdag NGB5839 flowering locus T b2 (FTb2) mRNA, complete cds			not enrich by software
	jg19254	5	217475202	217479419	Pisum sativum MADS-box protein (FULb) mRNA, complete cds
go_strongselection_pop2-ubiquitin protein ligase activity	jg28289	4	32246075	32246746	PREDICTED: Pisum sativum RING-H2 finger protein ATL78-like (LOC127105781), mRNA
	jg28291	4	32261220	32261885	PREDICTED: Pisum sativum RING-H2 finger protein ATL78-like (LOC127106093), mRNA
	jg28296	4	32305963	32306607	PREDICTED: Pisum sativum RING-H2 finger protein ATL78-like (LOC127106094), mRNA
	jg28297	4	32374320	32375003	PREDICTED: Pisum sativum RING-H2 finger protein ATL78-like (LOC127106095), mRNA
	jg28300	4	32395271	32395948	PREDICTED: Pisum sativum RING-H2 finger protein ATL78-like (LOC127106096), mRNA
	jg28305	4	32505062	32505742	PREDICTED: Pisum sativum RING-H2 finger protein ATL78-like (LOC127105778), mRNA
	jg28306	4	32516333	32517010	PREDICTED: Pisum sativum RING-H2 finger protein ATL78-like (LOC127105778), mRNA
	jg28308	4	32552247	32552933	PREDICTED: Pisum sativum RING-H2 finger protein ATL78-like (LOC127105778), mRNA
	jg28309	4	32568509	32569135	PREDICTED: Pisum sativum RING-H2 finger protein ATL78-like (LOC127105781), mRNA
	jg28310	4	32575994	32576680	PREDICTED: Pisum sativum RING-H2 finger protein ATL78-like (LOC127105780), mRNA
kegg_fulljoin_pop2_anthocyanin biosynthesis	jg44371	1	164918475	164919854	PREDICTED: Pisum sativum cyanidin 3-O-galactoside 2''-O-xylosyltransferase FGGT1-like (LOC127086520), mRNA
	jg44374	1	164973645	164980085	PREDICTED: Pisum sativum cyanidin 3-O-galactoside 2''-O-xylosyltransferase FGGT1-like (LOC127086518), mRNA
	jg44375	1	164980549	164980875	PREDICTED: Pisum sativum cyanidin 3-O-galactoside 2''-O-xylosyltransferase FGGT1-like (LOC127086518), mRNA			sequence is short and similar with jg44374, but not identical
	jg44372	1	164964477	164965853	PREDICTED: Pisum sativum cyanidin 3-O-galactoside 2''-O-xylosyltransferase FGGT1-like (LOC127086519), mRNA
	jg8439	2	188062224	188063612	PREDICTED: Pisum sativum UDP-glycosyltransferase 79B30-like (LOC127082780), mRNA
	jg8438	2	188041904	188048713	PREDICTED: Pisum sativum UDP-glycosyltransferase 79B30-like (LOC127082780), mRNA
go_fulljoin_pop4_phospholipid transfer to membrane	jg41076	1	80868468	80868761	PREDICTED: Pisum sativum protein MEN-8-like (LOC127093009), mRNA
	jg41077	1	80874965	80875258	PREDICTED: Pisum sativum protein MEN-8-like (LOC127093009), mRNA
	jg56397	3	264735140	264735610	Lens culinaris subsp. culinaris lipid transfer protein 6 precursor, mRNA, complete cds
	jg56398	3	264768230	264768708	Pisum sativum non-specific lipid transfer protein 3 precursor, mRNA, complete cds
	jg56395	3	264685747	264686217	Lens culinaris subsp. culinaris lipid transfer protein 6 precursor, mRNA, complete cds
	jg56401	3	264873865	264874373	PREDICTED: Medicago truncatula non-specific lipid-transfer protein (LOC11425012), transcript variant X3, mRNA
	jg56387	3	264561668	264562140	Lens culinaris subsp. culinaris lipid transfer protein 6 precursor, mRNA, complete cds
	jg56389	3	264633638	264634128	Lens culinaris subsp. culinaris lipid transfer protein 6 precursor, mRNA, complete cds
go_strongselection_pop6_	jg2911	6	118702670	118704831	PREDICTED: Pisum sativum mannan endo-1,4-beta-mannosidase 4-like (LOC127095559), mRNA
	jg2913	6	118715854	118717936	PREDICTED: Pisum sativum mannan endo-1,4-beta-mannosidase 4-like (LOC127092764), mRNA
	jg2915	6	118739299	118740812	PREDICTED: Pisum sativum mannan endo-1,4-beta-mannosidase 4-like (LOC127093228), mRNA
kggg_strongselection_pop2_Cyanoamino acid metabolism	jg18623	5	192829708	192830310	PREDICTED: Pisum sativum cytochrome P450 71A1-like (LOC127073989), mRNA
	jg18624	5	192834661	192835605	PREDICTED: Pisum sativum cytochrome P450 71A1-like (LOC127073989), mRNA
	jg18625	5	192889611	192897088	PREDICTED: Pisum sativum cytochrome P450 71A1-like (LOC127073989), mRNA
