## Supplemental Table 4 for "Two routes from the Fertile Crescent led to the introduction of common vetch into Europe"

### Sheet: Sheet1
term	gene locatited in candidate region	chromosome	start	end	gene name	identity	coverage	comments
go_innerjoin_pop2-maintenance of inflorescence meristem identity	jg11000	2	284651444	284680100	MADS-box protein SOC1-like [Pisum sativum]
	jg15165	5	72502309	72508397	PREDICTED: Pisum sativum MADS-box protein SOC1-like (LOC127075834), transcript variant X1, mRNA
	jg15166	5	72518122	72533940	PREDICTED: Pisum sativum MADS-box protein SOC1-like (LOC127075838), mRNA
	jg15168	5	72758065	72775265	PREDICTED: Pisum sativum MADS-box protein SOC1-like (LOC127075834), transcript variant X1, mRNA
	jg15173	5	72998726	73006212	PREDICTED: Pisum sativum MADS-box protein SOC1-like (LOC127075843), transcript variant X2, mRNA
	jg4567	2	3152051	3154886	Pisum sativum cultivar Torsdag NGB5839 flowering locus T b2 (FTb2) mRNA, complete cds			not enrich by software, buu heve selection signal on it
go_strongselection_pop2-ubiquitin protein ligase activity	jg17360	5	156629357	156633864	PREDICTED: Pisum sativum uncharacterized LOC127074832 (LOC127074832), mRNA
	jg17361	5	156635295	156635789	Trifolium fragiferum genome assembly, chromosome: 4
	jg28289	4	32246075	32246746	PREDICTED: Pisum sativum RING-H2 finger protein ATL78-like (LOC127105781), mRNA
	jg28291	4	32261220	32261885	PREDICTED: Pisum sativum RING-H2 finger protein ATL78-like (LOC127106093), mRNA
	jg28296	4	32305963	32306607	PREDICTED: Pisum sativum RING-H2 finger protein ATL78-like (LOC127106094), mRNA
	jg28297	4	32374320	32375003	PREDICTED: Pisum sativum RING-H2 finger protein ATL78-like (LOC127106095), mRNA
	jg28300	4	32395271	32395948	PREDICTED: Pisum sativum RING-H2 finger protein ATL78-like (LOC127106096), mRNA
	jg28305	4	32505062	32505742	PREDICTED: Pisum sativum RING-H2 finger protein ATL78-like (LOC127105778), mRNA
	jg28306	4	32516333	32517010	PREDICTED: Pisum sativum RING-H2 finger protein ATL78-like (LOC127105778), mRNA
	jg28308	4	32552247	32552933	PREDICTED: Pisum sativum RING-H2 finger protein ATL78-like (LOC127105778), mRNA
	jg28309	4	32568509	32569135	PREDICTED: Pisum sativum RING-H2 finger protein ATL78-like (LOC127105781), mRNA
	jg28310	4	32575994	32576680	PREDICTED: Pisum sativum RING-H2 finger protein ATL78-like (LOC127105780), mRNA
	jg31575	4	102600843	102604437	PREDICTED: Pisum sativum probable E3 ubiquitin-protein ligase BAH1-like (LOC127125489), transcript variant X3, mRNA
	jg50412	3	100613323	100613634	PREDICTED: Pisum sativum fatty acid desaturase 4, chloroplastic (LOC127084935), mRNA
	jg50413	3	100613744	100614265	PREDICTED: Pisum sativum fatty acid desaturase 4, chloroplastic (LOC127084935), mRNA
	jg54152	3	210619003	210619578	PREDICTED: Pisum sativum RING-H2 finger protein ATL74-like (LOC127080772), mRNA
go_fulljoin_pop3-high-affinity oligopeptde transmembrane transporter activity	jg30221	4	71046514	71048797	PREDICTED: Pisum sativum protein NRT1/ PTR FAMILY 8.3-like (LOC127106803), mRNA
	jg30222	4	71053192	71055413	PREDICTED: Pisum sativum protein NRT1/ PTR FAMILY 8.3-like (LOC127106801), mRNA			dipeptide transport, can be verify in yeast system
	jg30226	4	71096718	71099530	PREDICTED: Pisum sativum protein NRT1/ PTR FAMILY 8.3-like (LOC127106016), transcript variant X3, mRNA
	jg30227	4	71117652	71120721	PREDICTED: Pisum sativum protein NRT1/ PTR FAMILY 8.3-like (LOC127108261), mRNA
	jg30228	4	71133900	71136784	PREDICTED: Pisum sativum protein NRT1/ PTR FAMILY 8.3-like (LOC127108261), mRNA
	jg30232	4	71250670	71252784	PREDICTED: Pisum sativum protein NRT1/ PTR FAMILY 8.3-like (LOC127108260), mRNA
	jg30233	4	71253561	71256205	PREDICTED: Pisum sativum protein NRT1/ PTR FAMILY 8.3-like (LOC127108261), mRNA
go_fulljoin_pop5-high-affinity oligopeptde transmembrane transporter activity	jg30221	4	71046514	71048797	Same as above
	jg30222	4	71053192	71055413
	jg30226	4	71096718	71099530
	jg30227	4	71117652	71120721
	jg30228	4	71133900	71136784
	jg30232	4	71250670	71252784
	jg30233	4	71253561	71256205
	jg19057	5	212221306	212222427	Pisum sativum protein NRT1/ PTR FAMILY 8.3-like (LOC127108261), mRNA
go_fulljoin_pop4_phospholipid transfer to membrane	jg41076	1	80868468	80868761	PREDICTED: Pisum sativum protein MEN-8-like (LOC127093009), mRNA
	jg41077	1	80874965	80875258	PREDICTED: Pisum sativum protein MEN-8-like (LOC127093009), mRNA			没找到信息
	jg56397	3	264735140	264735610	Lens culinaris subsp. culinaris lipid transfer protein 6 precursor, mRNA, complete cds
	jg56398	3	264768230	264768708	Pisum sativum non-specific lipid transfer protein 3 precursor, mRNA, complete cds			很直给，就是lipid transfer
	jg56395	3	264685747	264686217	Lens culinaris subsp. culinaris lipid transfer protein 6 precursor, mRNA, complete cds
	jg56401	3	264873865	264874373	PREDICTED: Medicago truncatula non-specific lipid-transfer protein (LOC11425012), transcript variant X3, mRNA
	jg56387	3	264561668	264562140	Lens culinaris subsp. culinaris lipid transfer protein 6 precursor, mRNA, complete cds
	jg56389	3	264633638	264634128	Lens culinaris subsp. culinaris lipid transfer protein 6 precursor, mRNA, complete cds
go_fulljoin_pop5-epoxygenease P450 pathway	jg31044	4	90875648	90878412	PREDICTED: Medicago truncatula epoxide hydrolase A (LOC25499667), mRNA
	jg31048	4	90939412	90940537	PREDICTED: Medicago truncatula epoxide hydrolase A (LOC11431752), mRNA
	jg31055	4	91029760	91030938	PREDICTED: Medicago truncatula epoxide hydrolase A (LOC11430540), mRNA
	jg31057	4	91042595	91043905	PREDICTED: Medicago truncatula epoxide hydrolase A (LOC25499666), mRNA
	jg31058	4	91071424	91072556	PREDICTED: Medicago truncatula epoxide hydrolase A (LOC11431754), mRNA
	jg35233	4	204565181	204570373	PREDICTED: Pisum sativum allene oxide synthase 1, chloroplastic-like (LOC127091252), mRNA
	jg55786	3	249846841	249848559	PREDICTED: Pisum sativum allene oxide synthase 1, chloroplastic-like (LOC127115067), mRNA
	jg55793	3	249929926	249931497	PREDICTED: Pisum sativum allene oxide synthase 1, chloroplastic-like (LOC127082891), mRNA
go_fulljoin_pop5-calcium ion homeostasis pathway	jg31044	4	90875648	90878412	PREDICTED: Medicago truncatula epoxide hydrolase A (LOC25499667), mRNA
	jg31048	4	90939412	90940537	PREDICTED: Medicago truncatula epoxide hydrolase A (LOC11431752), mRNA
	jg31055	4	91029760	91030938	PREDICTED: Medicago truncatula epoxide hydrolase A (LOC11430540), mRNA
	jg31057	4	91042595	91043905	PREDICTED: Medicago truncatula epoxide hydrolase A (LOC25499666), mRNA
	jg31058	4	91071424	91072556	PREDICTED: Medicago truncatula epoxide hydrolase A (LOC11431754), mRNA
	jg31558	4	102367885	102375354	PREDICTED: Trifolium pratense calcium homeostasis endoplasmic reticulum protein (LOC123890257), transcript variant X1, mRNA
	jg33586	4	156069350	156073222	PREDICTED: Trifolium pratense calcium load-activated calcium channel-like (LOC123890047), transcript variant X2, mRNA
	jg38004	1	9510085	9510336	PREDICTED: Cicer arietinum protein PELPK1-like (LOC101494925), mRNA (65% query cover)
